# Dissecting infant leukemia developmental origins with a hemogenic gastruloid model

**DOI:** 10.1101/2022.10.07.511362

**Authors:** Denise Ragusa, Chun-Wai Suen, Gabriel Torregrosa-Cortés, Fabio Pastorino, Ayona Johns, Ylenia Cicirò, Liza Dijkhuis, Susanne van den Brink, Michele Cilli, Connor Byrne, Giulia-Andreea Ionescu, Joana Cerveira, Kamil R. Kranc, Victor Hernandez-Hernandez, Mirco Ponzoni, Anna Bigas, Jordi Garcia-Ojalvo, Alfonso Martinez Arias, Cristina Pina

## Abstract

Current in vitro models of developmental blood formation lack spatio-temporal accuracy and weakly replicate successive waves of hematopoiesis. Herein, we describe a mouse embryonic stem cell (SC)-derived 3D hemogenic gastruloid (haemGx) that captures multi-wave blood formation, progenitor specification from hemogenic endothelium (HE), and generates hematopoietic progenitors capable of short-term engraftment of immunodeficient mice upon maturation in an in vivo niche. We took advantage of the haemGx model to interrogate the origins of infant acute myeloid leukemia (infAML). We focused on MNX1-driven leukemia, representing the commonest genetic abnormality unique to the infant group. Enforced MNX1 expression in haemGx promotes the expansion and in vitro transformation of yolk sac-like erythroid-myeloid progenitors at the HE-to-hematopoietic transition to faithfully recapitulate patient transcriptional signatures. By combining phenotypic, functional and transcriptional profiling, including at the single-cell level, we establish the haemGx as a useful new model for the study of normal and leukemic embryonic hematopoiesis.
