## Supplemental File S3 for "Dissecting infant leukemia developmental origins with a hemogenic gastruloid model"

### Sheet: projected_cell_annotation
THIS STUDY (cell ID)	THIS STUDY (haemGx time)	THIS STUDY (sorted cell type)	THIS STUDY (sorted cell clusters)	Hou et al (staging)	Zhu et al (cell annotation)	Thambyrajah et al (clusters)
HG72GDRXY_IDT-DUI-NXT-221	144hr	CD41+	0	E9.5	YS-EMP	2
HG72GDRXY_IDT-DUI-NXT-193	144hr	CD41+	2	E9.5	YS-EMP	2
HG72GDRXY_IDT-DUI-NXT-194	144hr	CD41+	2	E9.5	YS-EMP	2
HG72GDRXY_IDT-DUI-NXT-200	144hr	CD41+	2	E9.5	YS-EMP	2
HG72GDRXY_IDT-DUI-NXT-202	144hr	CD41+	2	E9.5	YS-EMP	2
HG72GDRXY_IDT-DUI-NXT-203	144hr	CD41+	2	E9.5	YS-EMP	2
HG72GDRXY_IDT-DUI-NXT-207	144hr	CD41+	2	E9.5	YS-EMP	2
HG72GDRXY_IDT-DUI-NXT-208	144hr	CD41+	2	E9.5	YS-EMP	2
HG72GDRXY_IDT-DUI-NXT-209	144hr	CD41+	2	E9.5	YS-EMP	2
HG72GDRXY_IDT-DUI-NXT-211	144hr	CD41+	2	E9.5	YS-EMP	2
HG72GDRXY_IDT-DUI-NXT-213	144hr	CD41+	2	E9.5	YS-EMP	2
HG72GDRXY_IDT-DUI-NXT-217	144hr	CD41+	2	E9.5	YS-EMP	2
HG72GDRXY_IDT-DUI-NXT-219	144hr	CD41+	2	E9.5	YS-EMP	2
HG72GDRXY_IDT-DUI-NXT-220	144hr	CD41+	2	E9.5	YS-EMP	2
HG72GDRXY_IDT-DUI-NXT-223	144hr	CD41+	2	E9.5	YS-EMP	2
HG72GDRXY_IDT-DUI-NXT-225	144hr	CD41+	2	E9.5	YS-EMP	2
HG72GDRXY_IDT-DUI-NXT-228	144hr	CD41+	2	E9.5	YS-EMP	2
HG72GDRXY_IDT-DUI-NXT-232	144hr	CD41+	2	E9.5	YS-EMP	2
HG72GDRXY_IDT-DUI-NXT-234	144hr	CD41+	2	E9.5	YS-EMP	2
HG72GDRXY_IDT-DUI-NXT-236	144hr	CD41+	2	E9.5	YS-EMP	2
HG72GDRXY_IDT-DUI-NXT-237	144hr	CD41+	2	E9.5	YS-EMP	2
HG72GDRXY_IDT-DUI-NXT-238	144hr	CD41+	2	E9.5	YS-EMP	2
HG72GDRXY_IDT-DUI-NXT-239	144hr	CD41+	2	E9.5	YS-EMP	2
HG72GDRXY_IDT-DUI-NXT-240	144hr	CD41+	2	E9.5	YS-EMP	2
HG72GDRXY_IDT-DUI-NXT-242	144hr	CD41+	2	E9.5	YS-EMP	2
HG72GDRXY_IDT-DUI-NXT-243	144hr	CD41+	2	E9.5	YS-EMP	2
HG72GDRXY_IDT-DUI-NXT-244	144hr	CD41+	2	E9.5	YS-EMP	2
HG72GDRXY_IDT-DUI-NXT-248	144hr	CD41+	2	E9.5	YS-EMP	2
HG72GDRXY_IDT-DUI-NXT-249	144hr	CD41+	2	E9.5	YS-EMP	2
HG72GDRXY_IDT-DUI-NXT-251	144hr	CD41+	2	E9.5	YS-EMP	2
HG72GDRXY_IDT-DUI-NXT-252	144hr	CD41+	2	E9.5	YS-EMP	2
HG72GDRXY_IDT-DUI-NXT-254	144hr	CD41+	2	E9.5	YS-EMP	2
HG72GDRXY_IDT-DUI-NXT-255	144hr	CD41+	2	E9.5	YS-EMP	2
HG72GDRXY_IDT-DUI-NXT-257	144hr	CD41+	2	E9.5	YS-EMP	2
HG72GDRXY_IDT-DUI-NXT-258	144hr	CD41+	2	E9.5	YS-EMP	2
HG72GDRXY_IDT-DUI-NXT-260	144hr	CD41+	2	E9.5	YS-EMP	2
HG72GDRXY_IDT-DUI-NXT-261	144hr	CD41+	2	E9.5	YS-EMP	2
HG72GDRXY_IDT-DUI-NXT-263	144hr	CD41+	2	E9.5	YS-EMP	2
HG72GDRXY_IDT-DUI-NXT-265	144hr	CD41+	2	E9.5	YS-EMP	2
HG72GDRXY_IDT-DUI-NXT-268	144hr	CD41+	2	E9.5	YS-EMP	2
HG72GDRXY_IDT-DUI-NXT-269	144hr	CD41+	2	E9.5	YS-EMP	2
HG72GDRXY_IDT-DUI-NXT-270	144hr	CD41+	2	E9.5	YS-EMP	2
HG72GDRXY_IDT-DUI-NXT-272	144hr	CD41+	2	E9.5	YS-EMP	2
HG72GDRXY_IDT-DUI-NXT-273	144hr	CD41+	2	E9.5	YS-EMP	2
HG72GDRXY_IDT-DUI-NXT-274	144hr	CD41+	2	E9.5	YS-EMP	2
HG72GDRXY_IDT-DUI-NXT-275	144hr	CD41+	2	E9.5	YS-EMP	2
HG72GDRXY_IDT-DUI-NXT-279	144hr	CD41+	2	E9.5	YS-EMP	2
HG72GDRXY_IDT-DUI-NXT-280	144hr	CD41+	2	E9.5	YS-EMP	2
HG72GDRXY_IDT-DUI-NXT-284	144hr	CD41+	2	E9.5	YS-EMP	2
HG72GDRXY_IDT-DUI-NXT-285	144hr	CD41+	2	E9.5	YS-EMP	2
HG72GDRXY_IDT-DUI-NXT-287	144hr	CD41+	2	E9.5	YS-EMP	2
HG72GDRXY_IDT-DUI-NXT-230	144hr	CD41+	2	E9.5	YS-EMP	9
HG5V7DRXY_IDT-DUI-NXT-140	192hr	CD45+	4	E9.5	YS-EMP	2
HG5V7DRXY_IDT-DUI-NXT-183	192hr	CD45+	4	E9.5	YS-EMP	2
HG5V7DRXY_IDT-DUI-NXT-185	192hr	CD45+	4	E9.5	YS-EMP	2
HG5V7DRXY_IDT-DUI-NXT-310	216hr	CD45+	4	E9.5	YS-EMP	2
HG5V7DRXY_IDT-DUI-NXT-314	216hr	CD45+	4	E9.5	YS-EMP	2
HG5V7DRXY_IDT-DUI-NXT-125	192hr	CD45+	4	E9.5	Myeloid progenitor	2
HG5V7DRXY_IDT-DUI-NXT-137	192hr	CD45+	4	E9.5	Myeloid progenitor	2
HG5V7DRXY_IDT-DUI-NXT-145	192hr	CD45+	4	E9.5	Myeloid progenitor	2
HG5V7DRXY_IDT-DUI-NXT-150	192hr	CD45+	4	E9.5	Myeloid progenitor	2
HG5V7DRXY_IDT-DUI-NXT-169	192hr	CD45+	4	E9.5	Myeloid progenitor	2
HG5V7DRXY_IDT-DUI-NXT-172	192hr	CD45+	4	E9.5	Myeloid progenitor	2
HG5V7DRXY_IDT-DUI-NXT-181	192hr	CD45+	4	E9.5	Myeloid progenitor	2
HG5V7DRXY_IDT-DUI-NXT-292	216hr	CD45+	4	E9.5	Myeloid progenitor	2
HG5V7DRXY_IDT-DUI-NXT-303	216hr	CD45+	4	E9.5	Myeloid progenitor	2
HG5V7DRXY_IDT-DUI-NXT-309	216hr	CD45+	4	E9.5	Myeloid progenitor	2
HG5V7DRXY_IDT-DUI-NXT-323	216hr	CD45+	4	E9.5	Myeloid progenitor	2
HG5V7DRXY_IDT-DUI-NXT-345	216hr	CD45+	4	E9.5	Myeloid progenitor	2
HG5V7DRXY_IDT-DUI-NXT-349	216hr	CD45+	4	E9.5	Myeloid progenitor	2
HG5V7DRXY_IDT-DUI-NXT-361	216hr	CD45+	4	E9.5	Myeloid progenitor	2
HG5V7DRXY_IDT-DUI-NXT-364	216hr	CD45+	4	E9.5	Myeloid progenitor	2
HG5V7DRXY_IDT-DUI-NXT-366	216hr	CD45+	4	E9.5	Myeloid progenitor	2
HG5V7DRXY_IDT-DUI-NXT-367	216hr	CD45+	4	E9.5	Myeloid progenitor	2
HG5V7DRXY_IDT-DUI-NXT-379	216hr	CD45+	4	E9.5	Myeloid progenitor	2
HG5V7DRXY_IDT-DUI-NXT-326	216hr	CD45+	4	E9.5	Myeloid progenitor	10
HG5V7DRXY_IDT-DUI-NXT-291	216hr	CD45+	4	E10.0	Myeloid progenitor	10
HG5V7DRXY_IDT-DUI-NXT-339	216hr	CD45+	4	E10.0	Myeloid progenitor	10
HG72GDRXY_IDT-DUI-NXT-195	144hr	CD41+	2	E9.5	IAC	2
HG72GDRXY_IDT-DUI-NXT-196	144hr	CD41+	2	E9.5	IAC	2
HG72GDRXY_IDT-DUI-NXT-212	144hr	CD41+	2	E9.5	IAC	2
HG72GDRXY_IDT-DUI-NXT-215	144hr	CD41+	2	E9.5	IAC	2
HG72GDRXY_IDT-DUI-NXT-277	144hr	CD41+	2	E9.5	IAC	2
HG72GDRXY_IDT-DUI-NXT-286	144hr	CD41+	2	E9.5	IAC	2
HG5V7DRXY_IDT-DUI-NXT-160	192hr	CD45+	2	E9.5	IAC	2
HG5V7DRXY_IDT-DUI-NXT-247	192hr	Kit+	7	E9.0	IAC	8
HG5V7DRXY_IDT-DUI-NXT-251	192hr	Kit+	7	E9.0	IAC	8
HG5V7DRXY_IDT-DUI-NXT-254	192hr	Kit+	7	E9.0	IAC	8
HG5V7DRXY_IDT-DUI-NXT-241	192hr	Kit+	7	E10.0	IAC	8
HG72GDRXY_IDT-DUI-NXT-227	144hr	CD41+	2	E9.5	HE	2
HG72GDRXY_IDT-DUI-NXT-130	144hr	Kit+	0	E10.0	HE	0
HG5V7DRXY_IDT-DUI-NXT-115	192hr	CD45+	6	E8.5	HE	2
HG5V7DRXY_IDT-DUI-NXT-134	192hr	CD45+	6	E8.5	HE	2
HG5V7DRXY_IDT-DUI-NXT-167	192hr	CD45+	4	E9.5	FL-LMPP	2
HG5V7DRXY_IDT-DUI-NXT-178	192hr	CD45+	4	E9.5	FL-LMPP	2
HG5V7DRXY_IDT-DUI-NXT-191	192hr	CD45+	4	E9.5	FL-LMPP	2
HG5V7DRXY_IDT-DUI-NXT-98	192hr	CD45+	4	E9.5	FL-LMPP	2
HG5V7DRXY_IDT-DUI-NXT-130	192hr	CD45+	4	E10.0	FL-LMPP	2
HG5V7DRXY_IDT-DUI-NXT-352	216hr	CD45+	4	E9.5	FL-LMPP	2
HG5V7DRXY_IDT-DUI-NXT-350	216hr	CD45+	4	E10.0	FL-LMPP	2
HG72GDRXY_IDT-DUI-NXT-271	144hr	CD41+	2	E9.5	Erythroid progenitor	2
HG5V7DRXY_IDT-DUI-NXT-315	216hr	CD45+	2	E9.5	Erythroid progenitor	2
HG5V7DRXY_IDT-DUI-NXT-338	216hr	CD45+	2	E9.5	Erythroid progenitor	2
HG72GDRXY_IDT-DUI-NXT-133	144hr	Kit+	0	E8.5	Endo (Wnt_high)	5
HG72GDRXY_IDT-DUI-NXT-166	144hr	Kit+	0	E10.0	Endo (Wnt_high)	5
HG72GDRXY_IDT-DUI-NXT-181	144hr	Kit+	0	E10.0	Endo (Wnt_high)	5
HG72GDRXY_IDT-DUI-NXT-117	144hr	Kit+	2	E10.0	Endo (Wnt_high)	5
HG5V7DRXY_IDT-DUI-NXT-200	192hr	Kit+	0	E10.0	Endo (Wnt_high)	5
HG5V7DRXY_IDT-DUI-NXT-211	192hr	Kit+	0	E10.0	Endo (Wnt_high)	5
HG5V7DRXY_IDT-DUI-NXT-223	192hr	Kit+	0	E10.0	Endo (Wnt_high)	5
HG5V7DRXY_IDT-DUI-NXT-258	192hr	Kit+	0	E10.0	Endo (Wnt_high)	5
HG5V7DRXY_IDT-DUI-NXT-268	192hr	Kit+	0	E10.0	Endo (Wnt_high)	5
HG5V7DRXY_IDT-DUI-NXT-255	192hr	Kit+	3	E10.0	Endo (Wnt_high)	0
HG5V7DRXY_IDT-DUI-NXT-283	192hr	Kit+	3	E10.0	Endo (Wnt_high)	0
HG5V7DRXY_IDT-DUI-NXT-197	192hr	Kit+	3	E10.0	Endo (Wnt_high)	1
HG5V7DRXY_IDT-DUI-NXT-214	192hr	Kit+	3	E10.0	Endo (Wnt_high)	1
HG5V7DRXY_IDT-DUI-NXT-219	192hr	Kit+	3	E10.0	Endo (Wnt_high)	1
HG5V7DRXY_IDT-DUI-NXT-224	192hr	Kit+	3	E10.0	Endo (Wnt_high)	1
HG5V7DRXY_IDT-DUI-NXT-266	192hr	Kit+	3	E10.0	Endo (Wnt_high)	5
HG5V7DRXY_IDT-DUI-NXT-281	192hr	Kit+	3	E10.0	Endo (Wnt_high)	5
HG72GDRXY_IDT-DUI-NXT-259	144hr	CD41+	0	E10.0	Endo (other)	5
HG72GDRXY_IDT-DUI-NXT-201	144hr	CD41+	2	E10.0	Endo (other)	2
HG72GDRXY_IDT-DUI-NXT-112	144hr	Kit+	0	E10.0	Endo (other)	5
HG72GDRXY_IDT-DUI-NXT-160	144hr	Kit+	0	E10.0	Endo (other)	5
HG72GDRXY_IDT-DUI-NXT-184	144hr	Kit+	0	E10.0	Endo (other)	5
HG72GDRXY_IDT-DUI-NXT-102	144hr	Kit+	6	E10.0	Endo (other)	5
HG5V7DRXY_IDT-DUI-NXT-237	192hr	Kit+	0	E10.0	Endo (other)	5
HG5V7DRXY_IDT-DUI-NXT-233	192hr	Kit+	3	E10.0	Endo (other)	0
HG5V7DRXY_IDT-DUI-NXT-248	192hr	Kit+	3	E10.0	Endo (other)	5
HG5V7DRXY_IDT-DUI-NXT-320	216hr	CD45+	3	E10.0	Endo (other)	7
HG72GDRXY_IDT-DUI-NXT-241	144hr	CD41+	2	E9.5	Endo (Lyve1+)	2
HG72GDRXY_IDT-DUI-NXT-229	144hr	CD41+	2	E9.5	Endo (Lyve1+)	9
HG5V7DRXY_IDT-DUI-NXT-198	192hr	Kit+	3	E10.0	Endo (Lyve1+)	0
HG5V7DRXY_IDT-DUI-NXT-249	192hr	Kit+	7	E10.0	Endo (Lyve1+)	8
HG72GDRXY_IDT-DUI-NXT-137	144hr	Kit+	0	E10.0	Endo (Bnip3)	1
HG72GDRXY_IDT-DUI-NXT-150	144hr	Kit+	3	E10.0	Endo (Bnip3)	0
HG5V7DRXY_IDT-DUI-NXT-244	192hr	Kit+	3	E10.0	Endo (Bnip3)	1
HG72GDRXY_IDT-DUI-NXT-224	144hr	CD41+	0	E10.0	Conflux endo	1
HG72GDRXY_IDT-DUI-NXT-267	144hr	CD41+	0	E10.0	Conflux endo	1
HG72GDRXY_IDT-DUI-NXT-276	144hr	CD41+	0	E10.0	Conflux endo	1
HG72GDRXY_IDT-DUI-NXT-103	144hr	Kit+	0	E10.0	Conflux endo	1
HG72GDRXY_IDT-DUI-NXT-106	144hr	Kit+	0	E10.0	Conflux endo	1
HG72GDRXY_IDT-DUI-NXT-111	144hr	Kit+	0	E10.0	Conflux endo	1
HG72GDRXY_IDT-DUI-NXT-116	144hr	Kit+	0	E10.0	Conflux endo	1
HG72GDRXY_IDT-DUI-NXT-120	144hr	Kit+	0	E10.0	Conflux endo	1
HG72GDRXY_IDT-DUI-NXT-127	144hr	Kit+	0	E10.0	Conflux endo	1
HG72GDRXY_IDT-DUI-NXT-128	144hr	Kit+	0	E10.0	Conflux endo	1
HG72GDRXY_IDT-DUI-NXT-129	144hr	Kit+	0	E10.0	Conflux endo	1
HG72GDRXY_IDT-DUI-NXT-131	144hr	Kit+	0	E10.0	Conflux endo	1
HG72GDRXY_IDT-DUI-NXT-134	144hr	Kit+	0	E10.0	Conflux endo	1
HG72GDRXY_IDT-DUI-NXT-141	144hr	Kit+	0	E10.0	Conflux endo	1
HG72GDRXY_IDT-DUI-NXT-148	144hr	Kit+	0	E10.0	Conflux endo	1
HG72GDRXY_IDT-DUI-NXT-149	144hr	Kit+	0	E10.0	Conflux endo	1
HG72GDRXY_IDT-DUI-NXT-153	144hr	Kit+	0	E10.0	Conflux endo	1
HG72GDRXY_IDT-DUI-NXT-163	144hr	Kit+	0	E10.0	Conflux endo	1
HG72GDRXY_IDT-DUI-NXT-175	144hr	Kit+	0	E10.0	Conflux endo	1
HG72GDRXY_IDT-DUI-NXT-177	144hr	Kit+	0	E10.0	Conflux endo	1
HG72GDRXY_IDT-DUI-NXT-183	144hr	Kit+	0	E10.0	Conflux endo	1
HG72GDRXY_IDT-DUI-NXT-142	144hr	Kit+	0	E10.0	Conflux endo	5
HG72GDRXY_IDT-DUI-NXT-140	144hr	Kit+	2	E10.0	Conflux endo	1
HG72GDRXY_IDT-DUI-NXT-171	144hr	Kit+	2	E10.0	Conflux endo	1
HG72GDRXY_IDT-DUI-NXT-132	144hr	Kit+	3	E10.0	Conflux endo	1
HG72GDRXY_IDT-DUI-NXT-146	144hr	Kit+	3	E10.0	Conflux endo	1
HG72GDRXY_IDT-DUI-NXT-162	144hr	Kit+	3	E10.0	Conflux endo	1
HG72GDRXY_IDT-DUI-NXT-167	144hr	Kit+	3	E10.0	Conflux endo	1
HG72GDRXY_IDT-DUI-NXT-178	144hr	Kit+	3	E10.0	Conflux endo	1
HG72GDRXY_IDT-DUI-NXT-179	144hr	Kit+	3	E10.0	Conflux endo	1
HG72GDRXY_IDT-DUI-NXT-180	144hr	Kit+	3	E10.0	Conflux endo	1
HG72GDRXY_IDT-DUI-NXT-189	144hr	Kit+	3	E10.0	Conflux endo	1
HG5V7DRXY_IDT-DUI-NXT-106	192hr	CD45+	3	E10.0	Conflux endo	1
HG5V7DRXY_IDT-DUI-NXT-196	192hr	Kit+	0	E10.0	Conflux endo	1
HG5V7DRXY_IDT-DUI-NXT-204	192hr	Kit+	0	E10.0	Conflux endo	1
HG5V7DRXY_IDT-DUI-NXT-210	192hr	Kit+	0	E10.0	Conflux endo	1
HG5V7DRXY_IDT-DUI-NXT-232	192hr	Kit+	0	E10.0	Conflux endo	1
HG5V7DRXY_IDT-DUI-NXT-246	192hr	Kit+	0	E10.0	Conflux endo	1
HG5V7DRXY_IDT-DUI-NXT-269	192hr	Kit+	0	E10.0	Conflux endo	1
HG5V7DRXY_IDT-DUI-NXT-286	192hr	Kit+	0	E10.0	Conflux endo	1
HG5V7DRXY_IDT-DUI-NXT-195	192hr	Kit+	3	E10.0	Conflux endo	1
HG5V7DRXY_IDT-DUI-NXT-199	192hr	Kit+	3	E10.0	Conflux endo	1
HG5V7DRXY_IDT-DUI-NXT-202	192hr	Kit+	3	E10.0	Conflux endo	1
HG5V7DRXY_IDT-DUI-NXT-206	192hr	Kit+	3	E10.0	Conflux endo	1
HG5V7DRXY_IDT-DUI-NXT-222	192hr	Kit+	3	E10.0	Conflux endo	1
HG5V7DRXY_IDT-DUI-NXT-226	192hr	Kit+	3	E10.0	Conflux endo	1
HG5V7DRXY_IDT-DUI-NXT-228	192hr	Kit+	3	E10.0	Conflux endo	1
HG5V7DRXY_IDT-DUI-NXT-229	192hr	Kit+	3	E10.0	Conflux endo	1
HG5V7DRXY_IDT-DUI-NXT-243	192hr	Kit+	3	E10.0	Conflux endo	1
HG5V7DRXY_IDT-DUI-NXT-253	192hr	Kit+	3	E10.0	Conflux endo	1
HG5V7DRXY_IDT-DUI-NXT-262	192hr	Kit+	3	E10.0	Conflux endo	1
HG5V7DRXY_IDT-DUI-NXT-263	192hr	Kit+	3	E10.0	Conflux endo	1
HG5V7DRXY_IDT-DUI-NXT-265	192hr	Kit+	3	E10.0	Conflux endo	1
HG5V7DRXY_IDT-DUI-NXT-277	192hr	Kit+	3	E10.0	Conflux endo	1
HG5V7DRXY_IDT-DUI-NXT-212	192hr	Kit+	3	E10.0	Conflux endo	4
HG5V7DRXY_IDT-DUI-NXT-220	192hr	Kit+	3	E10.5	Conflux endo	1
HG5V7DRXY_IDT-DUI-NXT-322	216hr	CD45+	3	E10.0	Conflux endo	1
HG72GDRXY_IDT-DUI-NXT-235	144hr	CD41+	6	E8.5	Mesenchymal / other	2
HG72GDRXY_IDT-DUI-NXT-256	144hr	CD41+	6	E8.5	Mesenchymal / other	2
HG72GDRXY_IDT-DUI-NXT-250	144hr	CD41+	1	E9.0	Mesenchymal / other	2
HG72GDRXY_IDT-DUI-NXT-262	144hr	CD41+	1	E9.0	Mesenchymal / other	6
HG72GDRXY_IDT-DUI-NXT-247	144hr	CD41+	5	E9.0	Mesenchymal / other	6
HG72GDRXY_IDT-DUI-NXT-245	144hr	CD41+	5	E9.0	Mesenchymal / other	8
HG72GDRXY_IDT-DUI-NXT-197	144hr	CD41+	1	E10.0	Mesenchymal / other	6
HG72GDRXY_IDT-DUI-NXT-204	144hr	CD41+	1	E10.0	Mesenchymal / other	6
HG72GDRXY_IDT-DUI-NXT-231	144hr	CD41+	6	E10.0	Mesenchymal / other	8
HG72GDRXY_IDT-DUI-NXT-100	144hr	Kit+	6	E8.5	Mesenchymal / other	2
HG72GDRXY_IDT-DUI-NXT-123	144hr	Kit+	6	E8.5	Mesenchymal / other	2
HG72GDRXY_IDT-DUI-NXT-113	144hr	Kit+	1	E9.0	Mesenchymal / other	6
HG72GDRXY_IDT-DUI-NXT-182	144hr	Kit+	1	E9.0	Mesenchymal / other	6
HG72GDRXY_IDT-DUI-NXT-191	144hr	Kit+	5	E9.0	Mesenchymal / other	2
HG72GDRXY_IDT-DUI-NXT-145	144hr	Kit+	5	E9.0	Mesenchymal / other	6
HG72GDRXY_IDT-DUI-NXT-121	144hr	Kit+	7	E10.0	Mesenchymal / other	8
HG5V7DRXY_IDT-DUI-NXT-135	192hr	CD45+	6	E8.5	Mesenchymal / other	2
HG5V7DRXY_IDT-DUI-NXT-190	192hr	CD45+	6	E8.5	Mesenchymal / other	2
HG5V7DRXY_IDT-DUI-NXT-107	192hr	CD45+	6	E8.5	Mesenchymal / other	6
HG5V7DRXY_IDT-DUI-NXT-151	192hr	CD45+	1	E9.0	Mesenchymal / other	5
HG5V7DRXY_IDT-DUI-NXT-100	192hr	CD45+	1	E9.0	Mesenchymal / other	6
HG5V7DRXY_IDT-DUI-NXT-116	192hr	CD45+	1	E9.0	Mesenchymal / other	6
HG5V7DRXY_IDT-DUI-NXT-141	192hr	CD45+	1	E9.0	Mesenchymal / other	6
HG5V7DRXY_IDT-DUI-NXT-147	192hr	CD45+	1	E9.0	Mesenchymal / other	6
HG5V7DRXY_IDT-DUI-NXT-152	192hr	CD45+	1	E9.0	Mesenchymal / other	6
HG5V7DRXY_IDT-DUI-NXT-153	192hr	CD45+	1	E9.0	Mesenchymal / other	6
HG5V7DRXY_IDT-DUI-NXT-154	192hr	CD45+	1	E9.0	Mesenchymal / other	6
HG5V7DRXY_IDT-DUI-NXT-164	192hr	CD45+	1	E9.0	Mesenchymal / other	6
HG5V7DRXY_IDT-DUI-NXT-171	192hr	CD45+	1	E9.0	Mesenchymal / other	6
HG5V7DRXY_IDT-DUI-NXT-175	192hr	CD45+	1	E9.0	Mesenchymal / other	6
HG5V7DRXY_IDT-DUI-NXT-180	192hr	CD45+	1	E9.0	Mesenchymal / other	6
HG5V7DRXY_IDT-DUI-NXT-124	192hr	CD45+	5	E9.0	Mesenchymal / other	8
HG5V7DRXY_IDT-DUI-NXT-159	192hr	CD45+	6	E9.0	Mesenchymal / other	5
HG5V7DRXY_IDT-DUI-NXT-143	192hr	CD45+	6	E9.0	Mesenchymal / other	6
HG5V7DRXY_IDT-DUI-NXT-131	192hr	CD45+	6	E9.0	Mesenchymal / other	8
HG5V7DRXY_IDT-DUI-NXT-161	192hr	CD45+	1	E10.0	Mesenchymal / other	2
HG5V7DRXY_IDT-DUI-NXT-117	192hr	CD45+	1	E10.0	Mesenchymal / other	5
HG5V7DRXY_IDT-DUI-NXT-133	192hr	CD45+	1	E10.0	Mesenchymal / other	5
HG5V7DRXY_IDT-DUI-NXT-103	192hr	CD45+	1	E10.0	Mesenchymal / other	6
HG5V7DRXY_IDT-DUI-NXT-108	192hr	CD45+	1	E10.0	Mesenchymal / other	6
HG5V7DRXY_IDT-DUI-NXT-112	192hr	CD45+	1	E10.0	Mesenchymal / other	6
HG5V7DRXY_IDT-DUI-NXT-118	192hr	CD45+	1	E10.0	Mesenchymal / other	6
HG5V7DRXY_IDT-DUI-NXT-119	192hr	CD45+	1	E10.0	Mesenchymal / other	6
HG5V7DRXY_IDT-DUI-NXT-120	192hr	CD45+	1	E10.0	Mesenchymal / other	6
HG5V7DRXY_IDT-DUI-NXT-121	192hr	CD45+	1	E10.0	Mesenchymal / other	6
HG5V7DRXY_IDT-DUI-NXT-127	192hr	CD45+	1	E10.0	Mesenchymal / other	6
HG5V7DRXY_IDT-DUI-NXT-132	192hr	CD45+	1	E10.0	Mesenchymal / other	6
HG5V7DRXY_IDT-DUI-NXT-138	192hr	CD45+	1	E10.0	Mesenchymal / other	6
HG5V7DRXY_IDT-DUI-NXT-148	192hr	CD45+	1	E10.0	Mesenchymal / other	6
HG5V7DRXY_IDT-DUI-NXT-163	192hr	CD45+	1	E10.0	Mesenchymal / other	6
HG5V7DRXY_IDT-DUI-NXT-168	192hr	CD45+	1	E10.0	Mesenchymal / other	6
HG5V7DRXY_IDT-DUI-NXT-173	192hr	CD45+	1	E10.0	Mesenchymal / other	6
HG5V7DRXY_IDT-DUI-NXT-174	192hr	CD45+	1	E10.0	Mesenchymal / other	6
HG5V7DRXY_IDT-DUI-NXT-179	192hr	CD45+	1	E10.0	Mesenchymal / other	6
HG5V7DRXY_IDT-DUI-NXT-184	192hr	CD45+	1	E10.0	Mesenchymal / other	6
HG5V7DRXY_IDT-DUI-NXT-188	192hr	CD45+	1	E10.0	Mesenchymal / other	6
HG5V7DRXY_IDT-DUI-NXT-189	192hr	CD45+	1	E10.0	Mesenchymal / other	6
HG5V7DRXY_IDT-DUI-NXT-111	192hr	CD45+	5	E10.0	Mesenchymal / other	2
HG5V7DRXY_IDT-DUI-NXT-129	192hr	CD45+	5	E10.0	Mesenchymal / other	2
HG5V7DRXY_IDT-DUI-NXT-182	192hr	CD45+	5	E10.0	Mesenchymal / other	2
HG5V7DRXY_IDT-DUI-NXT-113	192hr	CD45+	5	E10.0	Mesenchymal / other	5
HG5V7DRXY_IDT-DUI-NXT-128	192hr	CD45+	5	E10.0	Mesenchymal / other	5
HG5V7DRXY_IDT-DUI-NXT-105	192hr	CD45+	5	E10.0	Mesenchymal / other	6
HG5V7DRXY_IDT-DUI-NXT-110	192hr	CD45+	5	E10.0	Mesenchymal / other	6
HG5V7DRXY_IDT-DUI-NXT-157	192hr	CD45+	5	E10.0	Mesenchymal / other	6
HG5V7DRXY_IDT-DUI-NXT-166	192hr	CD45+	5	E10.0	Mesenchymal / other	6
HG5V7DRXY_IDT-DUI-NXT-102	192hr	CD45+	5	E10.0	Mesenchymal / other	8
HG5V7DRXY_IDT-DUI-NXT-114	192hr	CD45+	5	E10.0	Mesenchymal / other	8
HG5V7DRXY_IDT-DUI-NXT-136	192hr	CD45+	5	E10.0	Mesenchymal / other	8
HG5V7DRXY_IDT-DUI-NXT-144	192hr	CD45+	5	E10.0	Mesenchymal / other	8
HG5V7DRXY_IDT-DUI-NXT-146	192hr	CD45+	5	E10.0	Mesenchymal / other	8
HG5V7DRXY_IDT-DUI-NXT-155	192hr	CD45+	5	E10.0	Mesenchymal / other	8
HG5V7DRXY_IDT-DUI-NXT-156	192hr	CD45+	5	E10.0	Mesenchymal / other	8
HG5V7DRXY_IDT-DUI-NXT-162	192hr	CD45+	5	E10.0	Mesenchymal / other	8
HG5V7DRXY_IDT-DUI-NXT-99	192hr	CD45+	5	E10.0	Mesenchymal / other	8
HG5V7DRXY_IDT-DUI-NXT-238	192hr	Kit+	6	E9.0	Mesenchymal / other	6
HG5V7DRXY_IDT-DUI-NXT-209	192hr	Kit+	1	E10.0	Mesenchymal / other	6
HG5V7DRXY_IDT-DUI-NXT-259	192hr	Kit+	1	E10.0	Mesenchymal / other	6
HG5V7DRXY_IDT-DUI-NXT-215	192hr	Kit+	7	E10.0	Mesenchymal / other	8
HG5V7DRXY_IDT-DUI-NXT-344	216hr	CD45+	1	E8.5	Mesenchymal / other	6
HG5V7DRXY_IDT-DUI-NXT-348	216hr	CD45+	6	E8.5	Mesenchymal / other	2
HG5V7DRXY_IDT-DUI-NXT-298	216hr	CD45+	1	E9.0	Mesenchymal / other	6
HG5V7DRXY_IDT-DUI-NXT-330	216hr	CD45+	1	E9.0	Mesenchymal / other	6
HG5V7DRXY_IDT-DUI-NXT-331	216hr	CD45+	1	E9.0	Mesenchymal / other	6
HG5V7DRXY_IDT-DUI-NXT-335	216hr	CD45+	1	E9.0	Mesenchymal / other	6
HG5V7DRXY_IDT-DUI-NXT-351	216hr	CD45+	1	E9.0	Mesenchymal / other	6
HG5V7DRXY_IDT-DUI-NXT-363	216hr	CD45+	1	E9.0	Mesenchymal / other	6
HG5V7DRXY_IDT-DUI-NXT-382	216hr	CD45+	2	E9.0	Mesenchymal / other	5
HG5V7DRXY_IDT-DUI-NXT-347	216hr	CD45+	5	E9.0	Mesenchymal / other	2
HG5V7DRXY_IDT-DUI-NXT-340	216hr	CD45+	6	E9.0	Mesenchymal / other	5
HG5V7DRXY_IDT-DUI-NXT-308	216hr	CD45+	6	E9.0	Mesenchymal / other	6
HG5V7DRXY_IDT-DUI-NXT-289	216hr	CD45+	1	E10.0	Mesenchymal / other	6
HG5V7DRXY_IDT-DUI-NXT-290	216hr	CD45+	1	E10.0	Mesenchymal / other	6
HG5V7DRXY_IDT-DUI-NXT-294	216hr	CD45+	1	E10.0	Mesenchymal / other	6
HG5V7DRXY_IDT-DUI-NXT-295	216hr	CD45+	1	E10.0	Mesenchymal / other	6
HG5V7DRXY_IDT-DUI-NXT-296	216hr	CD45+	1	E10.0	Mesenchymal / other	6
HG5V7DRXY_IDT-DUI-NXT-297	216hr	CD45+	1	E10.0	Mesenchymal / other	6
HG5V7DRXY_IDT-DUI-NXT-299	216hr	CD45+	1	E10.0	Mesenchymal / other	6
HG5V7DRXY_IDT-DUI-NXT-301	216hr	CD45+	1	E10.0	Mesenchymal / other	6
HG5V7DRXY_IDT-DUI-NXT-304	216hr	CD45+	1	E10.0	Mesenchymal / other	6
HG5V7DRXY_IDT-DUI-NXT-307	216hr	CD45+	1	E10.0	Mesenchymal / other	6
HG5V7DRXY_IDT-DUI-NXT-311	216hr	CD45+	1	E10.0	Mesenchymal / other	6
HG5V7DRXY_IDT-DUI-NXT-313	216hr	CD45+	1	E10.0	Mesenchymal / other	6
HG5V7DRXY_IDT-DUI-NXT-316	216hr	CD45+	1	E10.0	Mesenchymal / other	6
HG5V7DRXY_IDT-DUI-NXT-321	216hr	CD45+	1	E10.0	Mesenchymal / other	6
HG5V7DRXY_IDT-DUI-NXT-325	216hr	CD45+	1	E10.0	Mesenchymal / other	6
HG5V7DRXY_IDT-DUI-NXT-328	216hr	CD45+	1	E10.0	Mesenchymal / other	6
HG5V7DRXY_IDT-DUI-NXT-332	216hr	CD45+	1	E10.0	Mesenchymal / other	6
HG5V7DRXY_IDT-DUI-NXT-333	216hr	CD45+	1	E10.0	Mesenchymal / other	6
HG5V7DRXY_IDT-DUI-NXT-334	216hr	CD45+	1	E10.0	Mesenchymal / other	6
HG5V7DRXY_IDT-DUI-NXT-346	216hr	CD45+	1	E10.0	Mesenchymal / other	6
HG5V7DRXY_IDT-DUI-NXT-354	216hr	CD45+	1	E10.0	Mesenchymal / other	6
HG5V7DRXY_IDT-DUI-NXT-356	216hr	CD45+	1	E10.0	Mesenchymal / other	6
HG5V7DRXY_IDT-DUI-NXT-358	216hr	CD45+	1	E10.0	Mesenchymal / other	6
HG5V7DRXY_IDT-DUI-NXT-359	216hr	CD45+	1	E10.0	Mesenchymal / other	6
HG5V7DRXY_IDT-DUI-NXT-371	216hr	CD45+	1	E10.0	Mesenchymal / other	6
HG5V7DRXY_IDT-DUI-NXT-372	216hr	CD45+	1	E10.0	Mesenchymal / other	6
HG5V7DRXY_IDT-DUI-NXT-380	216hr	CD45+	1	E10.0	Mesenchymal / other	6
HG5V7DRXY_IDT-DUI-NXT-381	216hr	CD45+	1	E10.0	Mesenchymal / other	6
HG5V7DRXY_IDT-DUI-NXT-369	216hr	CD45+	5	E10.0	Mesenchymal / other	2
HG5V7DRXY_IDT-DUI-NXT-318	216hr	CD45+	5	E10.0	Mesenchymal / other	5
HG5V7DRXY_IDT-DUI-NXT-319	216hr	CD45+	5	E10.0	Mesenchymal / other	5
HG5V7DRXY_IDT-DUI-NXT-336	216hr	CD45+	5	E10.0	Mesenchymal / other	6
HG5V7DRXY_IDT-DUI-NXT-370	216hr	CD45+	5	E10.0	Mesenchymal / other	6
HG5V7DRXY_IDT-DUI-NXT-374	216hr	CD45+	5	E10.0	Mesenchymal / other	6
